# Chronological lifespan extension and nucleotide salvage inhibition in yeast by isonicotinamide supplementation

**DOI:** 10.1101/2021.07.11.451986

**Authors:** Agata I. Kalita, Christopher T. Letai, Elisa Enriquez-Hesles, Lindsey N. Power, Swarup Mishra, Shekhar Saha, Manikarna Dinda, Dezhen Wang, Pankaj K. Singh, Jeffrey S. Smith

## Abstract

Isonicotinamide (INAM) is an isomer of the NAD^+^ precursor nicotinamide (NAM) that stimulates the enzymatic activity of Sir2, an NAD^+^-dependent histone deacetylase from the budding yeast, *Saccharomyces cerevisiae*. Supplementing INAM into growth media promotes the replicative lifespan (RLS) of this single cell organism by maintaining intracellular NAD^+^ homeostasis. INAM also extends yeast chronological lifespan (CLS), but the underlying mechanisms remain largely uncharacterized. To identify interacting genes, a chemical genomics screen of the yeast knockout (YKO) collection was performed for mutants sensitized to growth inhibition by INAM. Significant Gene Ontology (GO) terms included transcription elongation factors, metabolic pathways converging on one-carbon metabolism, and de novo purine biosynthesis, collectively suggesting that INAM may perturb nucleotide metabolism. Indeed, INAM caused dose-dependent depletion of intracellular cytidine, uridine and guanosine, ribonucleosides derived from the breakdown of nucleotide monophosphates by a set of nucleotidases (Phm8, Sdt1, Isn1) or the alkaline phosphatase Pho8. Direct inhibition of recombinant Sdt1 and Phm8 nucleotidase activity by INAM was confirmed *in vitro*, as was inhibition of alkaline phosphatase activity. Each of these enzymes can also convert nicotinamide mononucleotide (NMN) to nicotinamide riboside (NR), consistent with an accumulation of NMN and NAD^+^ upon inhibition by INAM. Taken together, the findings suggest a model whereby partial impairment of nucleotide salvage pathways can trigger a hormetic stress response that supports enhanced quiescence during chronological aging.
