## Supplemental Table S3 for "Chronological lifespan extension and nucleotide salvage inhibition in yeast by isonicotinamide supplementation"

### Sheet: S5-GO-Terms
Table S3. Enriched GO terms of INAM-sensitive at 25, 50, or 75 mM INAM.
GO ID	GO term (biological process)	p-value
GO:0006355	regulation of transcription, DNA-templated	1.86008e-06
GO:0061919	process utilizing autophagic mechanism	3.64328e-06
GO:0006351	transcription, DNA-templated	8.78357e-06
GO:0072665	protein localization to vacuole	9.72277e-06
GO:0010468	regulation of gene expression	1.58838e-05
GO:0006366	transcription by RNA polymerase II	2.62237e-05
GO:0032958	inositol phosphate biosynthetic process	5.15954e-05
GO:0007034	vacuolar transport	5.25604e-05
GO:0002098	tRNA wobble uridine modification	0.000110575
GO:0006914	autophagy	0.00012903
GO:0006338	chromatin remodeling	0.000146086
GO:0072666	establishment of protein localization to vacuole	0.000257086
GO:0002097	tRNA wobble base modification	0.000257865
GO:0016043	cellular component organization	0.000322106
GO:0043044	ATP-dependent chromatin remodeling	0.000464912
GO:0006623	protein targeting to vacuole	0.000723813
GO:0016197	endosomal transport	0.00103173
GO:0006325	chromatin organization	0.00104164
GO:0032258	cytoplasm to vacuole transport by the Cvt pathway	0.00117034
GO:0045944	positive regulation of transcription by RNA polymerase II	0.00447807
GO:0051716	cellular response to stimulus	0.00526679
GO:0006356	regulation of transcription by RNA polymerase I	0.00528893
GO:0016236	macroautophagy	0.0053123
GO:0002143	tRNA wobble position uridine thiolation	0.0064331
GO:0043162	ubiquitin-dependent protein catabolic process via the multivesicular body sorting pathway	0.00767942
GO:1904669	ATP export	0.00858896
GO:0045943	positive regulation of transcription by RNA polymerase I	0.00875385
GO:0051276	chromosome organization	0.00878804
GO:0015867	ATP transport	0.0112102
GO:0032447	protein urmylation	0.0123762
GO:0034227	tRNA thio-modification	0.0123762
GO:0045892	negative regulation of transcription, DNA-templated	0.0160423
GO:0043647	inositol phosphate metabolic process	0.024777
GO:0033554	cellular response to stress	0.0282897
GO:0007033	vacuole organization	0.030472
GO:0006189	'de novo' IMP biosynthetic process	0.0329359
GO:0006566	threonine metabolic process	0.0329359
GO:0036267	invasive filamentous growth	0.0331667
GO:0006400	tRNA modification	0.0335347
GO:0000910	cytokinesis	0.0386891
GO:0043087	regulation of GTPase activity	0.0449855
GO:0006974	cellular response to DNA damage stimulus	0.0450712
GO:0006354	DNA-templated transcription, elongation	0.0451028
GO:2001207	regulation of transcription elongation from RNA polymerase I promoter	0.0457975
GO:2001209	positive regulation of transcription elongation from RNA polymerase I promoter	0.0457975
GO:0006368	transcription elongation from RNA polymerase II promoter	0.0475716
GO ID	GO term (cellular component)	p-value
GO:1904949	ATPase complex	8.21783e-05
GO:0097346	INO80-type complex	0.000113583
GO:0070603	SWI/SNF superfamily-type complex	0.00015439
GO:0000785	chromatin	0.000373749
GO:0005770	late endosome	0.00253363
GO:0010008	endosome membrane	0.00264677
GO:0008023	transcription elongation factor complex	0.0027056
GO:0036452	ESCRT complex	0.00576715
GO:0033588	elongator holoenzyme complex	0.0058798
GO:0071986	Ragulator complex	0.0058798
GO:0045121	membrane raft	0.00594175
GO:0005654	nucleoplasm	0.0103984
GO:0005768	endosome	0.0107955
GO:0016592	mediator complex	0.0163911
GO:0000118	histone deacetylase complex	0.0222405
GO:0000812	Swr1 complex	0.0239471
GO:0031011	Ino80 complex	0.0239471
GO:0005856	cytoskeleton	0.028823
GO:0099023	vesicle tethering complex	0.0321055
GO:0008024	cyclin/CDK positive transcription elongation factor complex	0.0322682
GO:0032153	cell division site	0.0383424
